# Decoding cnidarian cell type gene regulation

**DOI:** 10.1101/2025.07.01.662323

**Authors:** Anamaria Elek, Marta Iglesias, Lukas Mahieu, Grygoriy Zolotarov, Xavier Grau-Bové, Stein Aerts, Arnau Sebé-Pedrós

## Abstract

Animal cell types are defined by differential access to genomic information, a process orchestrated by the combinatorial activity of transcription factors that bind to *cis*-regulatory elements (CREs) to control gene expression. However, the regulatory logic and specific gene networks that define cell identities remain poorly resolved across the animal tree of life. As early-branching metazoans, cnidarians can offer insights into the early evolution of cell type-specific genome regulation. Here, we profiled chromatin accessibility in 60,000 cells from whole adults and gastrula-stage embryos of the sea anemone *Nematostella vectensis.* We identified 112,728 CREs and quantified their activity across cell types, revealing pervasive combinatorial enhancer usage and distinct promoter architectures. To decode the underlying regulatory grammar, we trained sequence-based models predicting CRE accessibility and used these models to infer ontogenetic relationships among cell types. By integrating sequence motifs, transcription factor expression, and CRE accessibility, we systematically reconstructed the gene regulatory networks that define cnidarian cell types. Our results reveal the regulatory complexity underlying cell differentiation in a morphologically simple animal and highlight conserved principles in animal gene regulation. This work provides a foundation for comparative regulatory genomics to understand the evolutionary emergence of animal cell type diversity.
