## Supplementary_Tables for "Decoding cnidarian cell type gene regulation": Supplementary_Table_1.xlsx

### Sheet: Hoja1
Sample Name	Library ID	i7 index	Sample prep protocol	Cells	Reads	Reads mapped	Reads in cells	Mean reads / cell	Fragments in cells	Median fragments / cell
1_Gastrula_Fresh	02872AAE	SI-NA-G4=AGCTTCTC	Direct 1x OmniATAC fresh	4139	88828199	85736110	47370786	11445	13322504	2466
2_Gastrula_Fix	02871AAE	SI-NA-F4=AACGACAC	Direct OmniATAC- PFA fix - FACS - 0.1x OmniATAC	2743	65215409	62276692	31092966	11335.4	5834573	1273
3_Adult_Fix	09766AAB	SI-NA-B2=AAGTTGAT	ST-Tween 0.03 -PFA fix-FACS - 0.1x OmniATAC	533	49475494	38409866	15968019	29958.8	1241418	1814
4_Adult_Fix	09765AAB	SI-NA-A2=AGCCCTTT	ST-Tween 0.03 -PFA fix-FACS - 0.1x OmniATAC	1063	52508264	44787405	21491430	20217.7	3344580	2477
5_Adult_Fix	13104AAB	SI-NA-D3=ACTTCACT	ST-Tween 0.03 -PFA fix-FACS - 0.1x OmniATAC	2592	82772289	78645312	17792975	6864.57	7134508	1809
6_Adult_Fix	01427AAC	SI-NA-H3=ACACCTAA	ST-Tween 0.03 -PFA fix-FACS - 0.1x OmniATAC	2652	107292075	94225937	27670999	10434	8748125	2144
7_Adult_Fix	01428AAC	SI-NA-H4=ACTGGAGC	ST-Tween 0.03 -PFA fix-FACS - 0.1x OmniATAC	3011	110350776	98234606	28123981	9340.41	9836988	2107
8_Adult_Fix	2279AAC	SI-NA-E3=AACAAGTC	ST-Tween 0.03 -PFA fix-FACS - 0.1x OmniATAC	420	86407793	78767322	24060628	57287.2	2575226	2561
9_Adult_Fix	03022AAC	SI-NA-F3=AGTCTGTA	ST-Tween 0.03 -PFA fix-FACS - 0.1x OmniATAC	908	30149357	26154286	10798505	11892.6	2761680	2205
10_Adult_Fix	03023AAC	SI-NA-G3=ATGTCCAG	ST-Tween 0.03 -PFA fix-FACS - 0.1x OmniATAC	607	29849299	26394329	10849190	17873.5	1803221	2318
11_Adult_Fix	07712AAC	SI-NA-C5=ATGCATTC	FACS alive -PFA fix -1x OmniATAC	1271	74792194	70990630	13741838	10811.8	3972231	2274
12_Adult_Fix	09601AAC	SI-NA-A6=ACGGGACT	ST-Tween 0.03 -PFA fix-FACS - 0.1x OmniATAC	4055	167884296	162431218	41599008	10258.7	17833868	3300
13_Adult_Fix	09602AAC	SI-NA-B6=AACGCGAA	ST-Tween 0.03 -PFA fix-FACS - 0.1x OmniATAC	6111	280525314	271163008	52873163	8652.13	25419812	2901
14_Adult_Fix	00752AAD	SI-NA-D6=ATGCCAAA	ST-Tween 0.03 -PFA fix-FACS - 0.1x OmniATAC	3987	114595930	110517172	41561440	10424.2	21000246	2458
15_Adult_Fix	00753AAD	SI-NA-E6=ATTGAAAC	ST-Tween 0.03 -PFA fix-FACS - 0.1x OmniATAC	1741	161830954	155703381	28522360	16382.7	12022057	2793
16_Adult_Fresh	01261AAD	SI-NA-F6= ATGCCGGC	ST-Tween 0.03-NP40 -Density Gradient - 1xOmniATAC	2049	164707254	159957822	12447258	6074.8	5931137	2159
17_Adult_Fix	02184AAD	SI-NA-G6=AGCACTGG	ST-Tween 0.03 -PFA fix-FACS - 0.1x OmniATAC	317	88081052	85519668	4103195	12943.8	1525750	3029
18_Adult_Fix	02185AAD	SI-NA-H6=AAGCATAA	ST-Tween 0.03 -PFA fix-FACS - 0.1x OmniATAC	6027	97974965	94787734	42900388	7118.03	23734012	2437
19_Adult_Fix	02928AAD	SI-NA-A7=AGGTCATA	ST-Tween 0.03 -PFA fix-FACS - 0.1x OmniATAC	3597	13837674	13425586	19516026	5425.64	11427294	2285
20_Elav_Fix	09075AAC	SI-NA-G5=ATGAAGTA	FACS alive Elav+ -PFA fix -1x OmniATAC	1547	167075792	162051318	7658025	4950.24	5178894	2979
21_Elav_Fix	09803AAC	SI-NA-C6=ACTCAGAC	FACS alive Elav+ -PFA fix -1x OmniATAC	4853	79824097	77255155	34873331	7185.93	23326713	3464
22_Elav_Fresh	03533AAD	SI-NA-B7=AGGGATGA	FACS alive Elav+ - fresh - 0.1x OmniATAC	1271	96992387	92025947	36129368	28425.9	5885541	3026
23_Elav_Fresh	03837AAD	SI-NA-E7=AAGACGTG	FACS alive Elav+ - fresh - 0.1x OmniATAC	559	79329778	76390651	39013033	69790.8	4120174	5884
24_Elav_Fresh	03838AAD	SI-NA-F7=ACCCGAGA	FACS alive Elav+ - fresh - 0.1x OmniATAC	462	68599356	66512329	39132183	84701.7	3900196	6748
25_Adult_Fresh_MultiomeATAC	07564AAD	SI-NA-H2=AACGGTCA	FACS alive - fresh - 0.1x OmniATAC	3248	169769011	164896967	12762574	3929.36	6253680	1556		18949	2738.68
Sample Name_Paper	Library ID	i7 index	Sample prep protocol	Cells	Reads	Reads mapped	Reads in cells	Mean reads / cell	UMIs in cells	Median UMIs / cell
25_Adult_Fresh_MultiomeGEX	07563AAD	DUAL: I7-P7327=GCACTGAGAA /I5-P5327=TATGCGTGAA	FACS alive - fresh - 0.1x OmniATAC	6995	171153059	98883329	56519081	8079.93	6918996	789
26_Adult_Fresh_5GEX	07575AAD	Mix 4 dual indexes: P7334=ATGGCTTGTG;P7355=GAATTGGTTA;P7358=ACCAGACAAC;P7364=TGTCCCAACG/ P5334=GAATGTTGTG;P5355=ACTCTAGTAG;P5358=AGGAACTAGG;P5364=TCGATGTCCA	ACMEsorbitol (0.4M) fixation&dissociation - FACS	3902	169935884	1.09099e+08	9.48069e+07	24297	4418570	863
